# Importance of agriculture for Crop Wild Relatives conservation in Switzerland

**DOI:** 10.1101/2022.10.05.511054

**Authors:** Blaise Petitpierre, Julie Boserup, Adrian Möhl, Sibyl Römetsch, Sylvain Aubry

## Abstract

Crop Wild Relatives are a subset of the global plant diversity that is often neglected, as not the primary focus for conservationists or plant breeders. However, a relatively large portion of the wild flora, up to 60% in Switzerland for example, do share genetic relationships with cultivated species and therefore can be considered as Crop Wild Relatives. Their conservation appears simultaneously a challenge to conservation programmes but also a considerable levy to mobilize other sectors, like agriculture, to contribute to the conservation of biodiversity at large. Here, we provide a comprehensive checklist of Swiss Crop Wild Relatives representing 2,226 taxa, of which 285 prioritised taxa, referred to as “Crop wild relatives Of Concern”, were designated. Following a taxa-specific ecogeographic analysis, we analysed the extent to which CWR of concern are already contained in existing protected areas as well as their distribution in the agricultural area. Prioritised Crop Wild Relatives species richness was compared to modelled species richness to identify potential conservation gaps. About a fifth of CWR of concern is not significantly better protected than a random species by existing protected areas. However, 28.8 % and 15.5 % of these taxa are more frequently distributed in agricultural and summer grazing areas respectively than random expectations. A clear deficit of species richness for these Crop Wild Relatives of concern was inferred on low lands, possibly related to a lower sampling effort. We further identified a network of 39 sites that contains all taxa of Swiss CWR of concern and that could be used as a primary conservation infrastructure. More generally, our results could be generalized to other countries and support better consideration of CWR in agriculture areas, an important “reservoir” for expanding specific measures of conservation that are crucial to meet the future global goals of diversity conservation frameworks.
