## Appendix S7 for "Importance of agriculture for Crop Wild Relatives conservation in Switzerland"

### Sheet: Feuille 1
ID	Species	N	red list status	priority in NPS	protected [%]	unprotected in AA [%]	unprotected in SGA [%]	rand. test reserve [p-val.]	rand. test AA [p-val.]	rand.test SGA [p-val.]
1000210	Achillea collina	34	VU	4	35.29	14.71	17.65	< 0,001	1	< 0,001
1000330	Achillea millefolium	6416	LC		37.87	29.19	6.14	< 0,001	0.003	1
1000340	Achillea millefolium s.str.	2105			26.22	33.92	4.56	< 0,001	< 0,001	1
1001080	Agrostis capillaris	9099	LC		50.58	17.77	13.56	< 0,001	1	< 0,001
1001090	Agrostis gigantea	1335	LC		45.77	18.5	7.04	< 0,001	1	0.999
1001130	Agrostis stolonifera	6855	LC		45.65	21.59	7.57	< 0,001	1	0.995
1002540	Allium angulosum	247	VU	4	88.66	6.88	0	< 0,001	1	1
1002630	Allium lineare	59	VU	3	28.81	33.9	6.78	< 0,001	< 0,001	1
1002640	Allium lusitanicum	475	LC		40.84	10.11	16.21	< 0,001	1	< 0,001
1002720	Allium rotundum	30	CR	2	0	0	0	1	1	1
1002740	Allium schoenoprasum	983	LC		46.49	6.1	18.21	< 0,001	1	< 0,001
1002760	Allium sphaerocephalon	695	LC		56.98	10.94	1.58	< 0,001	1	1
1002770	Allium suaveolens	19	EN	3	84.21	5.26	0	< 0,001	1	1
1002880	Alopecurus aequalis	191	VU	4	55.5	9.95	13.09	< 0,001	1	< 0,001
1002900	Alopecurus geniculatus	273	VU	4	45.42	28.21	5.49	< 0,001	0.014	1
1002920	Alopecurus pratensis	3303	LC		28.37	45.84	3.75	< 0,001	< 0,001	1
1003970	Anthoxanthum odoratum	8011	LC		53.31	23.85	5.99	< 0,001	0.985	1
1004270	Apium nodiflorum	6	CR	2	16.67	16.67	0	< 0,001	1	1
1004280	Apium repens	24	CR	2	25	54.17	0	< 0,001	< 0,001	1
1004450	Arabis collina	112	VU	4	16.96	17.86	0.89	< 0,001	1	1
1004480	Arabis nemorensis	13	CR	2	30.77	0	0	< 0,001	1	1
1004530	Arabis sagittata	73	VU	4	65.75	4.11	4.11	< 0,001	1	1
1004540	Arabis scabra	8	EN	3	120	0	0	< 0,001	1	1
1004900	Armoracia lapathifolia	62	LC		11.29	29.03	0	1	0.003	1
1004910	Arnica montana	4109	LC		41.47	5.79	24.34	< 0,001	1	< 0,001
1004930	Arrhenatherum elatius	10560	LC		32.84	39.7	1.16	< 0,001	< 0,001	1
1004931	Arrhenatherum elatius ssp. elatius	43			20.93	30.23	2.33	< 0,001	< 0,001	1
1004935	Arrhenatherum elatius ssp. bulbosum	2			50	0	0	< 0,001	1	1
1004950	Artemisia absinthium	716	LC		32.82	26.54	2.09	< 0,001	0.296	1
1004970	Artemisia annua	100			18	23	0	< 0,001	0.998	1
1005080	Artemisia genipi	367	LC		7.36	1.09	1.91	1	1	1
1005090	Artemisia glacialis	179	NT	3	13.97	0	7.26	0.432	1	0.997
1005130	Artemisia mutellina	566	LC		13.25	0	9.54	0.786	1	0.319
1005260	Asparagus officinalis	409	LC		27.87	24.45	0	< 0,001	0.943	1
1005270	Asparagus tenuifolius	196	VU	4	35.2	3.57	0	< 0,001	1	1
1005830	Astragalus cicer	295	NT		31.19	37.29	0.68	< 0,001	< 0,001	1
1005850	Astragalus depressus	89	NT		41.57	12.36	15.73	< 0,001	1	< 0,001
1005880	Astragalus glycyphyllos	1128	LC		23.23	20.66	2.3	< 0,001	1	1
1005950	Astragalus sempervirens	117	NT		15.38	0	34.19	0.021	1	< 0,001
1006190	Atropa bella-donna	1218	LC		12.89	7.88	1.97	0.9	1	1
1006230	Avena barbata	12			8.33	25	0	1	0.852	1
1006240	Avena fatua	172	LC		6.4	58.14	0.58	1	< 0,001	1
1007140	Brassica nigra	30			10	30	0	1	< 0,001	1
1007210	Bromus arvensis	80	VU	4	35	36.25	0	< 0,001	< 0,001	1
1007320	Bromus grossus	26	CR	2	19.23	30.77	0	< 0,001	< 0,001	1
1007390	Bromus japonicus	69	VU	4	26.09	23.19	0	< 0,001	0.997	1
1007460	Bromus racemosus	79	EN	3	49.37	21.52	0	< 0,001	1	1
1007510	Bromus secalinus	116	VU	4	10.34	36.21	0	1	< 0,001	1
1008030	Calendula arvensis	161	VU	4	1.86	8.07	0	1	1	1
1008720	Capsella bursa-pastoris	4845	LC		8.26	50.55	4.23	1	< 0,001	1
1010640	Castanea sativa	920	LC		13.8	15.22	0	0.533	1	1
1011840	Chelidonium majus	2137	LC		7.49	21.15	0.14	1	1	1
1011890	Chenopodium botrys	89	VU	4	17.98	23.6	0	< 0,001	0.992	1
1011910	Chenopodium ficifolium	231	LC		8.23	37.66	1.73	1	< 0,001	1
1011950	Chenopodium murale	39	EN	3	5.13	28.21	0	1	0.014	1
1012000	Chenopodium rubrum	133	VU	4	20.3	27.82	0.75	< 0,001	0.038	1
1012030	Chenopodium urbicum	6	EN	3	16.67	16.67	0	< 0,001	1	1
1012040	Chenopodium vulvaria	19	EN	3	10.53	15.79	10.53	1	1	0.024
1012230	Cichorium intybus	1834	LC		14.94	39.59	1.04	0.082	< 0,001	1
1012320	Cirsium canum	15	CR	1	0	0	0	1	1	1
1012400	Cirsium oleraceum	4746	LC		42.63	20.42	4.13	< 0,001	1	1
1012460	Cirsium tuberosum	272	VU	4	62.5	12.87	0.37	< 0,001	1	1
1013190	Coronilla minima	91	VU	4	38.46	6.59	0	< 0,001	1	1
1013320	Corylus avellana	8984	LC		34.62	20.91	0.99	< 0,001	1	1
1014320	Cynosurus cristatus	7446	LC		45.27	25.99	13.09	< 0,001	0.503	< 0,001
1014330	Cynosurus echinatus	24	EN	3	25	33.33	0	< 0,001	< 0,001	1
1014610	Dactylis glomerata	20447	LC		42.23	30.79	5.41	< 0,001	< 0,001	1
1014620	Dactylis glomerata ssp. glomerata	95			22.11	24.21	14.74	< 0,001	0.964	< 0,001
1014880	Daphne cneorum	217	VU	4	51.61	0.92	26.73	< 0,001	1	< 0,001
1014950	Daucus carota	8423	LC		37.73	30.52	1.45	< 0,001	< 0,001	1
1015340	Digitalis grandiflora	721	LC		20.67	10.54	17.2	< 0,001	1	< 0,001
1015360	Digitalis lutea	971	LC		20.8	10.61	3.71	< 0,001	1	1
1015490	Diplotaxis muralis	315	NT		8.25	8.89	0	1	1	1
1015500	Diplotaxis tenuifolia	614	LC		4.07	14.5	0.49	1	1	1
1015830	Drosera intermedia	84	EN	3	85.71	10.71	1.19	< 0,001	1	1
1015840	Drosera rotundifolia	1560	NT		90.9	1.47	3.78	< 0,001	1	1
1016540	Epilobium angustifolium	2911	LC		24.94	13.12	12.71	< 0,001	1	< 0,001
1016590	Epilobium fleischeri	765	LC		41.83	4.18	13.73	< 0,001	1	< 0,001
1016660	Epilobium parviflorum	2434	LC		26.09	25.97	2.92	< 0,001	0.521	1
1017820	Erucastrum gallicum	360	LC		24.72	25.28	0.83	< 0,001	0.777	1
1017840	Eryngium alpinum	237	VU	3	43.46	5.91	21.94	< 0,001	1	< 0,001
1019020	Festuca arundinacea	3366	LC		34.97	34.34	2.05	< 0,001	< 0,001	1
1019220	Festuca heterophylla	468	LC		23.93	13.25	1.5	< 0,001	1	1
1019290	Festuca nigrescens	388	LC		64.18	9.28	5.41	< 0,001	1	1
1019330	Festuca ovina	303	LC		55.45	16.17	5.28	< 0,001	1	1
1019380	Festuca pratensis	6728	LC		38.63	34.32	9.77	< 0,001	< 0,001	0.186
1019390	Festuca pratensis s.str.	1257	LC		48.69	32.62	2.94	< 0,001	< 0,001	1
1019400	Festuca apennina	28	LC		64.29	10.71	10.71	< 0,001	1	0.006
1019480	Festuca rubra	3110	LC		38.01	28.91	9.42	< 0,001	0.003	0.389
1019490	Festuca rubra s.str.	745			80.94	6.31	1.21	< 0,001	1	1
1019500	Festuca rubra ssp. juncea	21			76.19	4.76	0	< 0,001	1	1
1019570	Festuca stenantha	0	VU	4	NA	NA	NA	NA	NA	NA
1019590	Festuca ticinensis	3	VU	4	66.67	0	0	< 0,001	1	1
1019600	Festuca trichophylla	11	DD		90.91	0	0	< 0,001	1	1
1019700	Ficus carica	169	LC		13.02	8.28	0	0.857	1	1
1019800	Filipendula hexapetala	594	VU	4	38.05	28.11	0.51	< 0,001	0.018	1
1019910	Fragaria moschata	176	VU	4	22.73	17.61	0.57	< 0,001	1	1
1019920	Fragaria vesca	9135	LC		34.41	20.37	4.63	< 0,001	1	1
1019930	Fragaria viridis	350	NT		50.57	16.57	0.29	< 0,001	1	1
1020890	Gentiana acaulis	3154	LC		34.37	9	22.54	< 0,001	1	< 0,001
1020940	Gentiana asclepiadea	3654	LC		60.73	8.95	10.59	< 0,001	1	0.021
1021120	Gentiana lutea	3994	LC		45.54	10.19	23.06	< 0,001	1	< 0,001
1023200	Hieracium pilosella	7328	LC		50.76	17.13	8.27	< 0,001	1	0.928
1023600	Hippophaë rhamnoides	410	LC		37.8	26.1	0.98	< 0,001	0.46	1
1023720	Hordeum murinum	918	LC		5.66	22.66	0	1	0.999	1
1023730	Hordeum murinum s.str.	619	LC		5.49	23.59	0	1	0.992	1
1023750	Hordeum nodosum auct.	1	RE	2	0	0	0	1	1	1
1023850	Humulus lupulus	1726	LC		34.3	29.37	0.23	< 0,001	0.002	1
1024130	Hypericum perforatum	7138	LC		39.04	25.18	2.27	< 0,001	0.807	1
1024140	Hypericum perforatum s.str.	5082	LC		42.6	24.12	2.01	< 0,001	0.972	1
1024260	Hyssopus officinalis	189	NT		59.26	16.4	0	< 0,001	1	1
1024880	Juglans regia	2252	LC		26.2	26.91	0.04	< 0,001	0.187	1
1025560	Lactuca saligna	19	EN	3	10.53	5.26	0	1	1	1
1025580	Lactuca serriola	2482	LC		10.27	31.51	0.36	1	< 0,001	1
1025600	Lactuca viminea	56	VU	4	25	28.57	0	< 0,001	0.009	1
1025605	Lactuca viminea ssp. viminea	2			0	0	0	1	1	1
1025610	Lactuca virosa	176	NT		9.09	11.36	0.57	1	1	1
1025940	Lathyrus aphaca	54	EN	3	9.26	48.15	0	1	< 0,001	1
1025950	Lathyrus bauhinii	18	CR	1	44.44	55.56	0	< 0,001	< 0,001	1
1025960	Lathyrus cicera	1	CR	2	0	0	0	1	1	1
1025970	Lathyrus heterophyllus	497	LC		37.63	26.16	4.02	< 0,001	0.44	1
1025980	Lathyrus hirsutus	38	EN	3	36.84	26.32	0	< 0,001	0.374	1
1025990	Lathyrus latifolius	552	LC		14.13	22.64	0.36	0.354	0.999	1
1026020	Lathyrus nissolia	8	CR	2	62.5	12.5	0	< 0,001	1	1
1026040	Lathyrus palustris	778	VU	4	97.81	0.64	0	< 0,001	1	1
1026080	Lathyrus sphaericus	121	VU	4	49.59	33.88	0	< 0,001	< 0,001	1
1026090	Lathyrus sylvestris	934	LC		28.69	18.09	1.93	< 0,001	1	1
1026100	Lathyrus tuberosus	382	VU	4	19.11	49.48	0	< 0,001	< 0,001	1
1026110	Lathyrus venetus	8	EN	3	37.5	37.5	0	< 0,001	< 0,001	1
1026470	Leontopodium alpinum	1171	LC		10.76	0.43	17.42	1	1	< 0,001
1026480	Leonurus cardiaca	107	EN	3	13.08	44.86	0	0.842	< 0,001	1
1027110	Linum austriacum	104	NT	4	23.08	25	1.92	< 0,001	0.852	1
1027115	Linum austriacum ssp. austriacum	0			NA	NA	NA	NA	NA	NA
1027300	Lolium multiflorum	2889			11.04	62.17	0.76	1	< 0,001	1
1027310	Lolium perenne	7563	LC		18.54	49.65	3.44	< 0,001	< 0,001	1
1027330	Lolium rigidum	30	VU	4	20	50	0	< 0,001	< 0,001	1
1027340	Lolium temulentum	2	CR	2	0	0	0	1	1	1
1027500	Lotus alpinus	1466	LC		46.18	2.66	19.92	< 0,001	1	< 0,001
1027520	Lotus corniculatus	13727	LC		52.39	22.18	5.3	< 0,001	0.999	1
1027550	Lotus pedunculatus	1734	LC		70.7	11.19	0.58	< 0,001	1	1
1027560	Lotus glaber	143	NT		34.97	27.97	0	< 0,001	0.026	1
1027990	Lycopodium clavatum	201	NT		31.84	3.48	26.87	< 0,001	1	< 0,001
1028270	Malus sylvestris	440	NT		30.45	22.5	5.68	< 0,001	0.999	1
1028370	Malva mauritiana	876	LC		7.76	38.24	0.23	1	< 0,001	1
1028400	Marrubium vulgare	15	EN	3	40	13.33	0	< 0,001	1	1
1028420	Matricaria chamomilla	1340	LC		5.97	66.87	0.37	1	< 0,001	1
1028510	Medicago falcata	637	NT		51.81	22.76	0.63	< 0,001	0.999	1
1028530	Medicago lupulina	9685	LC		37.07	29.94	2.76	< 0,001	< 0,001	1
1028540	Medicago minima	835	LC		43.71	17.01	0.12	< 0,001	1	1
1028590	Medicago sativa	3040	LC		21.41	41.45	0.59	< 0,001	< 0,001	1
1028950	Mespilus germanica	203	VU	4	18.23	18.72	0	< 0,001	1	1
1031560	Origanum vulgare	6187	LC		40.15	23.44	3.1	< 0,001	0.993	1
1032330	Paeonia officinalis	129	VU	4	48.06	10.08	0	< 0,001	1	1
1032690	Pastinaca sativa	1353	LC		15.89	32.74	0.67	0.005	< 0,001	1
1033010	Petasites hybridus	997	LC		28.08	18.15	6.62	< 0,001	1	1
1033230	Phalaris arundinacea	3214	LC		50.68	20.04	0.34	< 0,001	1	1
1033380	Phleum paniculatum	16	EN	3	31.25	25	0	< 0,001	0.852	1
1033410	Phleum pratense	2855	LC		28.48	37.2	7.22	< 0,001	< 0,001	0.997
1033800	Picea abies	11625	LC		49.54	9.38	7.3	< 0,001	1	0.997
1033920	Pimpinella major	4921	LC		39.97	22.31	11.3	< 0,001	0.999	0.002
1033990	Pinguicula grandiflora	30	EN	2	30	0	63.33	< 0,001	1	< 0,001
1034180	Pisum sativum	64			21.88	46.88	0	< 0,001	< 0,001	1
1034220	Pisum elatius	37	VU	4	29.73	35.14	0	< 0,001	< 0,001	1
1034330	Plantago lanceolata	19308	LC		42.69	30.41	4.76	< 0,001	< 0,001	1
1034470	Poa alpina	4902	LC		35.92	4.18	21.07	< 0,001	1	< 0,001
1034480	Poa angustifolia	1421	LC		58.34	22.17	1.2	< 0,001	0.999	1
1034490	Poa annua	5288	LC		15.71	36.65	3.5	0.006	< 0,001	1
1034510	Poa badensis	98	VU	4	62.24	7.14	1.02	< 0,001	1	1
1034520	Poa bulbosa	1067	LC		37.11	20.24	0.47	< 0,001	1	1
1034660	Poa pratensis	3424	LC		36.92	34	4.53	< 0,001	< 0,001	1
1034670	Poa remota	90	VU	4	25.56	3.33	5.56	< 0,001	1	1
1034680	Poa supina	812	LC		17.73	14.04	32.76	< 0,001	1	< 0,001
1034690	Poa trivialis	10028	LC		36.56	37.27	4.48	< 0,001	< 0,001	1
1035410	Portulaca oleracea	1404	LC		5.06	23.58	0.14	1	0.992	1
1036200	Primula elatior	6848	LC		39.33	19.32	8.05	< 0,001	1	0.967
1036500	Prunus avium	5102	LC		25.17	27.4	0.74	< 0,001	0.082	1
1036520	Prunus cerasus	36			13.89	33.33	2.78	0.479	< 0,001	1
1036610	Prunus mahaleb	650	LC		32.46	19.38	0.31	< 0,001	1	1
1036670	Prunus spinosa	4847	LC		29.69	32.33	1.38	< 0,001	< 0,001	1
1037210	Pyrus nivalis	2	VU	4	0	0	0	1	1	1
1037230	Pyrus pyraster	402	LC		36.07	26.12	1.24	< 0,001	0.44	1
1037330	Quercus robur	4412	LC		39.42	25.16	0.36	< 0,001	0.818	1
1038020	Raphanus raphanistrum	290	LC		1.03	73.79	0.34	1	< 0,001	1
1038030	Raphanus raphanistrum ssp. raphanistrum	4			0	0	0	1	1	1
1038320	Rhodiola rosea	295	LC		5.08	0	22.71	1	1	< 0,001
1038450	Ribes petraeum	304	LC		26.97	9.54	14.47	< 0,001	1	< 0,001
1038480	Ribes uva-crispa	530	LC		12.83	33.96	3.77	0.911	< 0,001	1
1038520	Rorippa amphibia	252	VU	4	59.92	11.51	0	< 0,001	1	1
1038540	Rorippa islandica	96	NT		14.58	4.17	29.17	0.172	1	< 0,001
1038560	Rorippa palustris	693	LC		29	26.12	2.16	< 0,001	0.44	1
1038570	Rorippa pyrenaica auct.	84	VU	4	22.62	26.19	8.33	< 0,001	0.418	0.912
1038580	Rorippa sylvestris	579	LC		13.13	35.06	0.69	0.824	< 0,001	1
1038650	Rosa canina	4209	LC		25.52	37.32	3.06	< 0,001	< 0,001	1
1039200	Rubus caesius	5044	LC		48.61	20.04	0.42	< 0,001	1	1
1039550	Rubus idaeus	5839	LC		32.42	15.65	6.75	< 0,001	1	1
1040140	Rumex acetosa	12080	LC		36.07	39.37	5.13	< 0,001	< 0,001	1
1040210	Rumex aquaticus	32	EN	3	46.88	9.38	0	< 0,001	1	1
1040240	Rumex hydrolapathum	355	VU	4	70.42	16.62	0	< 0,001	1	1
1040260	Rumex maritimus	47	CR	2	85.11	6.38	0	< 0,001	1	1
1040340	Rumex pulcher	103	VU	4	12.62	11.65	0	0.95	1	1
1040920	Salix purpurea	2485	LC		48.01	17.67	2.29	< 0,001	1	1
1041280	Sambucus nigra	4470	LC		20.72	25.62	1.16	< 0,001	0.67	1
1041300	Sambucus racemosa	2400	LC		18.46	14.5	7.75	< 0,001	1	0.988
1042540	Scorzonera humilis	142	VU	4	57.75	14.79	2.82	< 0,001	1	1
1042720	Coronilla varia	2203	LC		33.91	23.79	0.54	< 0,001	0.986	1
1043800	Setaria verticillata	417	LC		4.8	31.89	0.48	1	< 0,001	1
1043820	Setaria viridis	1270	LC		9.45	28.35	0.16	1	0.012	1
1043860	Sideritis hyssopifolia	73	VU	4	78.08	0	10.96	< 0,001	1	0.002
1043870	Sideritis montana	1	RE	2	0	0	0	1	1	1
1044210	Sinapis alba	55	LC		7.27	49.09	0	1	< 0,001	1
1044215	Sinapis alba ssp. alba	0			NA	NA	NA	NA	NA	NA
1044220	Sinapis arvensis	914	LC		6.89	47.05	0.66	1	< 0,001	1
1044240	Sison amomum	58	EN	3	58.62	10.34	0	< 0,001	1	1
1044330	Kibera supina	33	CR	1	33.33	3.03	0	< 0,001	1	1
1044620	Solidago virgaurea	5741	LC		34.72	9.14	12.18	< 0,001	1	< 0,001
1044630	Solidago virgaurea s.str.	2001	LC		24.24	13.54	4.45	< 0,001	1	1
1044730	Sorbus aria	3870	LC		33.31	13.41	5.61	< 0,001	1	1
1044740	Sorbus aucuparia	6142	LC		42.74	10.62	7.93	< 0,001	1	0.984
1044770	Sorbus chamaemespilus	553	LC		27.85	1.27	29.29	< 0,001	1	< 0,001
1044780	Sorbus domestica	248	EN	3	29.84	9.27	0	< 0,001	1	1
1044810	Sorbus mougeotii	797	LC		31.49	15.31	6.4	< 0,001	1	1
1044820	Sorbus torminalis	1160	LC		48.62	8.79	0	< 0,001	1	1
1045790	Symphytum officinale	1597	LC		58.11	17.91	0.75	< 0,001	1	1
1045990	Chrysanthemum vulgare	790	LC		11.14	42.53	0.76	1	< 0,001	1
1046020	Taraxacum aquilonare	18	VU	4	61.11	0	0	< 0,001	1	1
1046030	Taraxacum ceratophorum	12	EN	1	0	0	0	1	1	1
1046050	Taraxacum dissectum	32	EN	1	15.63	0	6.25	0.007	1	1
1046060	Taraxacum fontanum	20	VU	3	15	0	0	0.073	1	1
1046090	Taraxacum pacheri	35	VU	3	2.86	2.86	0	1	1	1
1046890	Thymus pulegioides	14220			53.68	16.16	9.74	< 0,001	1	0.207
1046950	Tilia cordata	1059	LC		28.14	16.9	0.57	< 0,001	1	1
1046970	Tilia platyphyllos	2008	LC		23.66	20.37	0.45	< 0,001	1	1
1047360	Trifolium alpestre	552	NT		40.58	14.31	6.88	< 0,001	1	1
1047370	Trifolium alpinum	1641	LC		20.78	4.02	25.17	< 0,001	1	< 0,001
1047390	Trifolium arvense	884	LC		44.34	23.08	0.57	< 0,001	0.998	1
1047400	Trifolium aureum	381	NT		39.9	16.27	4.2	< 0,001	1	1
1047410	Trifolium badium	3094	LC		43.37	4.75	23.04	< 0,001	1	< 0,001
1047420	Trifolium campestre	1956	LC		37.12	30.52	0.82	< 0,001	< 0,001	1
1047430	Trifolium dubium	2248	LC		25.98	38.08	1.33	< 0,001	< 0,001	1
1047440	Trifolium fragiferum	406	NT		18.47	33.25	6.9	< 0,001	< 0,001	1
1047460	Trifolium hybridum	628			25	23.89	10.03	< 0,001	0.984	0.104
1047490	Trifolium incarnatum	116			11.21	52.59	1.72	1	< 0,001	1
1047520	Trifolium medium	5925	LC		43.24	19.66	6.35	< 0,001	1	1
1047540	Trifolium montanum	6379	LC		64.29	15.88	6.52	< 0,001	1	1
1047545	Trifolium montanum ssp. montanum	13			30.77	7.69	7.69	< 0,001	1	0.99
1047560	Trifolium ochroleucon	534	VU	4	61.8	21.35	5.43	< 0,001	1	1
1047570	Trifolium pallescens	327	LC		30.28	0.31	15.9	< 0,001	1	< 0,001
1047590	Trifolium patens	56	VU	4	44.64	23.21	1.79	< 0,001	0.997	1
1047600	Trifolium borderi sensu H. E. Hess & Landolt	22528	LC		45.93	25.98	7.82	< 0,001	0.503	0.988
1047610	Trifolium pratense s.str.	9041	LC		48.07	22.63	7.71	< 0,001	0.999	0.99
1047620	Trifolium nivale	691	LC		47.76	4.78	14.62	< 0,001	1	< 0,001
1047630	Trifolium repens	12607	LC		29	36.1	8.3	< 0,001	< 0,001	0.912
1047640	Trifolium repens s.str.	4646	LC		24.26	35.08	8.61	< 0,001	< 0,001	0.828
1047650	Trifolium repens ssp. prostratum	2	DD		0	0	0	1	1	1
1047670	Trifolium rubens	903	NT		53.71	11.63	4.32	< 0,001	1	1
1047690	Trifolium saxatile	193	VU	2	25.39	0.52	7.25	< 0,001	1	0.997
1047700	Trifolium scabrum	133	EN	3	69.92	9.77	0	< 0,001	1	1
1047710	Trifolium spadiceum	202	VU	4	70.3	0.99	22.77	< 0,001	1	< 0,001
1047730	Trifolium striatum	116	VU	4	60.34	22.41	2.59	< 0,001	0.999	1
1047750	Trifolium subterraneum	6			0	0	0	1	1	1
1047760	Trifolium thalii	813	LC		23.49	0.74	30.14	< 0,001	1	< 0,001
1047890	Trisetum flavescens	8548	LC		34.69	40.42	3.99	< 0,001	< 0,001	1
1048360	Urtica dioica	8735	LC		30.37	25.05	4.97	< 0,001	0.845	1
1048490	Oxycoccus microcarpus	165	VU	2	95.76	0.61	1.21	< 0,001	1	1
1048500	Vaccinium myrtillus	9744	LC		48.44	6.2	12.33	< 0,001	1	< 0,001
1048510	Oxycoccus quadripetalus	1184	NT		97.13	1.18	0.51	< 0,001	1	1
1048530	Vaccinium uliginosum	1351	NT		90.53	1.18	3.18	< 0,001	1	1
1048540	Vaccinium vitis-idaea	4772	LC		58.72	3.52	13.24	< 0,001	1	< 0,001
1048545	Vaccinium vitis-idaea ssp. vitis-idaea	43			39.53	2.33	13.95	< 0,001	1	< 0,001
1048610	Valeriana officinalis	1357	LC		48.19	14.3	2.43	< 0,001	1	1
1048620	Valeriana pratensis	16	DD		43.75	25	12.5	< 0,001	0.852	< 0,001
1048750	Valerianella dentata	209	VU	4	14.35	73.21	0	0.263	< 0,001	1
1048780	Valerianella locusta	1073	LC		13.51	40.63	0.56	0.663	< 0,001	1
1048790	Valerianella rimosa	172	EN	3	15.7	72.09	0	0.006	< 0,001	1
1049070	Verbena officinalis	2671	LC		19.81	30.85	0.79	< 0,001	< 0,001	1
1049710	Vicia hirsuta	1147	LC		23.54	36.18	0.78	< 0,001	< 0,001	1
1049730	Vicia lathyroides	26	EN	3	30.77	23.08	3.85	< 0,001	0.998	1
1049770	Vicia orobus	9	CR	1	0	0	0	1	1	1
1049810	Vicia pisiformis	17	CR	2	0	0	0	1	1	1
1049820	Vicia sativa	3291	LC		32.88	34.15	0.79	< 0,001	< 0,001	1
1049830	Vicia sativa s.str.	561	LC		28.34	36.01	1.07	< 0,001	< 0,001	1
1049850	Vicia angustifolia s.l.	1121	LC		24.09	34.43	0.98	< 0,001	< 0,001	1
1049860	Vicia sepium	7735	LC		26.76	33.26	4.03	< 0,001	< 0,001	1
1049900	Vicia villosa	175			25.14	40	0	< 0,001	< 0,001	1
1050430	Vitis sylvestris	44	CR	2	22.73	9.09	0	< 0,001	1	1
