## Appendix S6 for "Importance of agriculture for Crop Wild Relatives conservation in Switzerland"

### Sheet: SDMs
ID	Species	N	Modeling Type	predictors	AUC	TSS	B	Se
1000210	Achillea collina	34	ESM	bio10_twarmq, bio7_tar, arridity, sdiryy	0.765	0.52	0.56	0.79
1000330	Achillea millefolium	8455	EM	bio12_p, bio6_tminc, bio4_ts, arridity, gdd3Y, topos, soilPH, ndviMEAN, ForestQ95	0.895	0.69	1	0.79
1000340	Achillea millefolium s.str.	1764	EM	bio12_p, bio6_tminc, bio4_ts, arridity, gdd3Y, slp25, soilPH, ndviMAX, ForestQ25	0.9	0.64	0.77	0.72
1001080	Agrostis capillaris	9370	EM	bio12_p, bio6_tminc, bio4_ts, bio1_tmean, arridity, slp25, soilPH, ndviMEAN, ForestQ95	0.885	0.67	0.99	0.78
1001090	Agrostis gigantea	1593	EM	bio15_ps, bio13_pwet, bio6_tminc, arridity, gdd3Y, topos, soilPH, ndviMEAN, ForestQ95	0.87	0.57	0.99	0.74
1001130	Agrostis stolonifera	6853	EM	bio12_p, bio6_tminc, bio4_ts, arridity, gdd3Y, topos, soilPH, ndviMEAN, ForestQ95	0.865	0.63	0.99	0.76
1002540	Allium angulosum	206	EM	bio12_p, bio6_tminc, bio4_ts, arridity, gdd3Y, slp25, soilPH	0.955	0.8	0.94	0.86
1002630	Allium lineare	52	ESM	bio12_p, bio11_tcoldq, bio6_tminc, bio4_ts, arridity, sdiryy	0.955	0.84	0.91	0.92
1002640	Allium lusitanicum	592	EM	bio12_p, bio6_tminc, bio4_ts, arridity, gdd3Y, slp25, soilPH, ndviMEAN	0.865	0.57	0.89	0.78
1002720	Allium rotundum	27	ESM	bio12_p, bio5_tmaxw, bio4_ts, arridity, gdd3Y, slp25, soilPH, ndviMIN, ForestQ95	0.98	0.93	0.91	0.92
1002740	Allium schoenoprasum	786	EM	bio12_p, bio5_tmaxw, bio4_ts, arridity, gdd3Y, sdiryy, soilPH, ndviMIN, ForestQ95	0.885	0.61	0.98	0.77
1002760	Allium sphaerocephalon	699	EM	bio12_p, bio6_tminc, bio4_ts, arridity, gdd3Y, slp25, soilPH, ndviQ50	0.94	0.74	0.99	0.9
1002770	Allium suaveolens	20	ESM	bio17_pdryq, bio6_tminc, bio4_ts, arridity, gdd3Y, slp25, soilPH	0.95	0.8	0.67	1
1002880	Alopecurus aequalis	233	EM	bio12_p, bio10_twarmq, bio5_tmaxw, bio4_ts, arridity, slp25	0.83	0.53	0.82	0.68
1002900	Alopecurus geniculatus	281	EM	bio18_pwarmq, bio6_tminc, bio4_ts, arridity, gdd3Y, slp25, soilPH, ndviMEAN	0.84	0.46	0.43	0.87
1002920	Alopecurus pratensis	3065	EM	bio12_p, bio6_tminc, bio4_ts, arridity, gdd3Y, topos, ndviMEAN, ForestQ25	0.865	0.58	0.99	0.66
1003970	Anthoxanthum odoratum	6550	EM	bio14_pdry, bio6_tminc, bio4_ts, arridity, gdd3Y, topos, soilPH, ndviMEAN, ForestQ95	0.885	0.61	0.99	0.79
1004270	Apium nodiflorum	3	NA		NA	NA	NA	NA
1004280	Apium repens	21	ESM	bio12_p, bio6_tminc, bio4_ts, arridity, gdd3Y, slp25, soilPH, ForestQ25	0.965	0.9	0.64	1
1004450	Arabis collina	86	EM	bio12_p, bio6_tminc, bio4_ts, arridity, gdd3Y, slp25, soilPH	0.98	0.87	0.85	0.96
1004480	Arabis nemorensis	11	ESM	bio19_pcoldq, bio15_ps, bio11_tcoldq, arridity, topos, soilPH	1	1	0.74	1
1004530	Arabis sagittata	69	ESM	Bio12_p, bio6_tminc, bio4_ts, arridity, gdd3Y, topos, soilPH, ndviMEAN, ForestQ95	0.76	0.59	0.89	0.3
1004540	Arabis scabra	6	NA		NA	NA	NA	NA
1004900	Armoracia lapathifolia	120	EM	bio12_p, bio6_tminc, bio4_ts, arridity, gdd3Y, slp25, soilPH, ndviMIN	0.915	0.67	0.89	0.83
1004910	Arnica montana	4229	EM	bio12_p, bio6_tminc, bio4_ts, arridity, gdd3Y, topos, ndviMEAN, ForestQ95	0.93	0.69	1	0.85
1004930	Arrhenatherum elatius	10325	EM	bio12_p, bio6_tminc, bio4_ts, arridity, gdd3Y, topos, soilPH, ndviMEAN, ForestQ95	0.9	0.64	1	0.84
1004931	Arrhenatherum elatius ssp. elatius	11	ESM	bio18_pwarmq, bio10_twarmq, bio2_dr, arridity	0.885	0.68	0.85	0.82
1004935	Arrhenatherum elatius ssp. bulbosum	9	NA		NA	NA	NA	NA
1004950	Artemisia absinthium	872	EM	bio12_p, bio5_tmaxw, bio4_ts, arridity, gdd3Y, topos, soilPH	0.94	0.76	0.97	0.84
1004970	Artemisia annua	87	EM	bio12_p, bio6_tminc, bio4_ts, arridity, gdd3Y, topos, soilPH	0.965	0.87	0.93	0.88
1005080	Artemisia genipi	349	EM	bio19_pcoldq, bio6_tminc, bio4_ts, arridity, gdd3Y, topos, ndviMEAN, ForestQ95	0.95	0.78	0.96	0.94
1005090	Artemisia glacialis	175	EM	bio12_p, bio6_tminc, bio4_ts, arridity, gdd3Y, slp25, soilPH, ndviMEAN, ForestQ95	0.995	0.94	0.96	0.99
1005130	Artemisia mutellina	512	EM	bio12_p, bio6_tminc, bio4_ts, arridity, gdd3Y, topos, ndviMEAN, ForestQ95	0.915	0.69	0.99	0.91
1005260	Asparagus officinalis	435	EM	bio12_p, bio6_tminc, bio4_ts, arridity, gdd3Y, topos, soilPH, ndviMIN	0.965	0.77	0.89	0.89
1005270	Asparagus tenuifolius	148	EM	bio12_p, bio6_tminc, bio4_ts, arridity, gdd3Y, slp25, soilPH, ndviMEAN, ForestQ95	0.98	0.89	0.9	0.92
1005830	Astragalus cicer	354	EM	bio12_p, bio5_tmaxw, bio4_ts, arridity, gdd3Y, topos, soilPH	0.985	0.89	0.98	0.95
1005850	Astragalus depressus	78	ESM	bio6_tminc, bio3_iso, arridity, gdd3Y, sdiryy, soilPH, ndviQ50, ForestQ25	0.985	0.87	0.95	0.97
1005880	Astragalus glycyphyllos	1119	EM	bio12_p, bio6_tminc, bio4_ts, arridity, gdd3Y, topos, soilPH, ndviMEAN, ForestQ95	0.875	0.59	1	0.81
1005950	Astragalus sempervirens	104	EM	bio18_pwarmq, bio6_tminc, bio4_ts, arridity, gdd3Y, slp25, ndviQ80, ForestQ95	0.96	0.82	0.88	0.96
1006190	Atropa bella-donna	1128	EM	bio12_p, bio6_tminc, bio4_ts, arridity, gdd3Y, sdiryy, soilPH, ndviMEAN, ForestQ95	0.93	0.72	0.98	0.86
1006230	Avena barbata	18	ESM	bio14_pdry, bio6_tminc, bio4_ts, arridity, gdd3Y, slp25	0.92	0.73	0.78	0.83
1006240	Avena fatua	187	EM	bio12_p, bio6_tminc, bio4_ts, arridity, gdd3Y, slp25, soilPH, ndviMIN, ForestQ95	0.895	0.66	0.7	0.85
1007140	Brassica nigra	40	ESM	bio18_pwarmq, bio5_tmaxw, bio4_ts, arridity, gdd3Y, slp25, ndviQ50	0.88	0.63	0.76	0.97
1007210	Bromus arvensis	92	EM	bio12_p, bio6_tminc, bio4_ts, arridity, gdd3Y, slp25, ndviMIN	0.905	0.65	0.79	0.85
1007320	Bromus grossus	30	ESM	bio12_p, bio7_tar, bio6_tminc, arridity, gdd3Y, slp25	0.845	0.6	0.79	0.97
1007390	Bromus japonicus	68	ESM	bio12_p, bio6_tminc, bio4_ts, arridity, gdd3Y, slp25, ndviQ50	0.905	0.66	0.85	0.91
1007460	Bromus racemosus	70	EM	bio12_p, bio6_tminc, bio4_ts, arridity, gdd3Y, slp25	0.905	0.67	0.94	0.88
1007510	Bromus secalinus	135	EM	bio12_p, bio6_tminc, bio4_ts, arridity, gdd3Y, slp25, soilPH, ndviMIN	0.92	0.68	0.84	0.94
1008030	Calendula arvensis	119	EM	bio12_p, bio6_tminc, bio4_ts, arridity, gdd3Y, slp25, soilPH, ndviMIN, ForestQ95	0.94	0.79	0.84	0.87
1008720	Capsella bursa-pastoris	5186	EM	bio12_p, bio6_tminc, bio4_ts, arridity, gdd3Y, topos, soilPH, ndviMEAN, ForestQ95	0.88	0.59	0.99	0.75
1010640	Castanea sativa	962	EM	bio18_pwarmq, bio6_tminc, bio4_ts, arridity, gdd3Y, sdiryy, soilPH, ndviMEAN, ForestQ95	0.95	0.76	0.98	0.87
1011840	Chelidonium majus	1931	EM	bio12_p, bio6_tminc, bio4_ts, arridity, gdd3Y, topos, soilPH, ndviMIN, ForestQ95	0.915	0.65	0.98	0.76
1011890	Chenopodium botrys	99	EM	bio12_p, bio6_tminc, bio4_ts, arridity, gdd3Y, topos, soilPH, ndviQ50	0.965	0.83	0.85	0.9
1011910	Chenopodium ficifolium	235	EM	bio12_p, bio6_tminc, bio4_ts, arridity, gdd3Y, slp25, soilPH, ndviMIN, ForestQ95	0.885	0.61	0.68	0.81
1011950	Chenopodium murale	56	ESM	bio14_pdry, bio6_tminc, bio4_ts, arridity, gdd3Y, slp25, ndviMAX	0.905	0.66	0.82	0.98
1012000	Chenopodium rubrum	139	EM	bio12_p, bio6_tminc, bio4_ts, arridity, gdd3Y, topos, soilPH, ndviMIN	0.92	0.73	0.68	0.85
1012030	Chenopodium urbicum	11	ESM	bio12_p, bio9_tdryq, bio2_dr, arridity	0.885	0.67	0.74	0.82
1012040	Chenopodium vulvaria	21	ESM	bio12_p, bio9_tdryq, bio5_tmaxw, bio2_dr, arridity, sdiryy, soilPH	0.825	0.52	0.74	0.95
1012230	Cichorium intybus	1875	EM	bio12_p, bio6_tminc, bio4_ts, arridity, gdd3Y, topos, soilPH, ndviMIN, ForestQ25	0.92	0.67	0.9	0.78
1012320	Cirsium canum	15	ESM	bio12_p, bio5_tminc, bio4_ts, arridity, gdd3Y, slp25, soilPH, ndviMEAN, ForestQ95	1	0.99	0.78	1
1012400	Cirsium oleraceum	4813	EM	bio18_pwarmq, bio6_tminc, bio4_ts, arridity, gdd3Y, topos, soilPH, ndviMEAN, ForestQ95	0.905	0.69	0.98	0.81
1012460	Cirsium tuberosum	277	EM	bio12_p, bio6_tminc, bio4_ts, arridity, gdd3Y, sdiryy, soilPH, ndviMEAN, ForestQ95	0.94	0.78	0.78	0.9
1013190	Coronilla minima	64	ESM	bio12_p, bio5_tmaxw, bio4_ts, arridity, gdd3Y, topos, soilPH	0.99	0.96	0.93	0.98
1013320	Corylus avellana	8561	EM	bio12_p, bio6_tminc, bio4_ts, arridity, gdd3Y, topos, soilPH, ndviMEAN, ForestQ95	0.91	0.68	0.99	0.79
1014320	Cynosurus cristatus	7517	EM	bio15_ps, bio12_p, bio6_tminc, arridity, gdd3Y, slp25, soilPH, ndviMEAN, ForestQ95	0.92	0.71	1	0.8
1014330	Cynosurus echinatus	39	ESM	bio12_p, bio9_tdryq, bio5_tmaxw, bio4_ts, arridity, sdiryy, soilPH	0.93	0.72	0.76	0.74
1014610	Dactylis glomerata	20635	EM	bio12_p, bio6_tminc, bio4_ts, arridity, gdd3Y, topos, soilPH, ndviMEAN, ForestQ95	0.9	0.71	0.99	0.87
1014620	Dactylis glomerata ssp. glomerata	17	ESM	bio15_ps, bio1_tmean, arridity	0.67	0.44	0.22	0.88
1014880	Daphne cneorum	230	EM	bio12_p, bio9_tdryq, bio6_tminc, bio4_ts, arridity, slp25, soilPH, ndviMEAN, ForestQ95	0.975	0.87	0.71	0.88
1014950	Daucus carota	9049	EM	bio12_p, bio6_tminc, bio4_ts, arridity, gdd3Y, topos, soilPH, ndviMEAN, ForestQ95	0.925	0.73	1	0.84
1015340	Digitalis grandiflora	669	EM	bio15_ps, bio14_pdry, bio5_tmaxw, bio1_tmean, arridity, slp25, soilPH, ndviMEAN, ForestQ95	0.89	0.61	0.86	0.82
1015360	Digitalis lutea	1042	EM	bio18_pwarmq, bio6_tminc, bio4_ts, arridity, gdd3Y, slp25, soilPH, ndviMEAN, ForestQ95	0.93	0.71	0.96	0.87
1015490	Diplotaxis muralis	340	EM	bio12_p, bio6_tminc, bio4_ts, arridity, gdd3Y, slp25, ndviMEAN	0.935	0.71	0.77	0.9
1015500	Diplotaxis tenuifolia	617	EM	bio12_p, bio6_tminc, bio4_ts, arridity, gdd3Y, topos, soilPH, ndviMEAN	0.93	0.73	0.46	0.89
1015830	Drosera intermedia	127	EM	bio16_pwetq, bio10_twarmq, bio5_tmaxw, bio4_ts, arridity, slp25, ndviMAX	0.955	0.83	0.91	0.88
1015840	Drosera rotundifolia	1375	EM	bio12_p, bio1_tmean, arridity, slp25, soilPH, ndviSD, ndviMEAN, ForestQ95	0.965	0.8	0.96	0.86
1016540	Epilobium angustifolium	3015	EM	bio18_pwarmq, bio15_ps, bio5_tmaxw, bio1_tmean, arridity, topos, soilPH, ndviMEAN, ForestQ95	0.86	0.6	0.99	0.7
1016590	Epilobium fleischeri	629	EM	bio16_pwetq, bio6_tminc, bio4_ts, arridity, gdd3Y, topos, ndviMEAN, ForestQ95	0.91	0.7	0.92	0.87
1016660	Epilobium parviflorum	2560	EM	bio12_p, bio6_tminc, bio4_ts, arridity, gdd3Y, topos, soilPH, ndviMEAN, ForestQ95	0.89	0.62	0.94	0.71
1017820	Erucastrum gallicum	427	EM	bio12_p, bio6_tminc, bio4_ts, arridity, gdd3Y, slp25, soilPH, ndviMEAN	0.89	0.61	0.86	0.83
1017840	Eryngium alpinum	197	EM	bio12_p, bio5_tmaxw, bio4_ts, arridity, gdd3Y, slp25, soilPH, ndviMEAN, ForestQ25	0.935	0.72	0.95	0.88
1019020	Festuca arundinacea	3207	EM	bio12_p, bio6_tminc, bio4_ts, arridity, gdd3Y, topos, soilPH, ndviMEAN, ForestQ95	0.89	0.64	0.93	0.73
1019220	Festuca heterophylla	625	EM	bio12_p, bio6_tminc, bio4_ts, arridity, gdd3Y, slp25, soilPH, ndviMEAN, ForestQ95	0.91	0.66	0.82	0.85
1019290	Festuca nigrescens	791	EM	bio15_ps, bio12_p, bio6_tminc, arridity, gdd3Y, slp25, ndviMEAN, ForestQ25	0.88	0.63	0.69	0.75
1019330	Festuca ovina	378	EM	bio12_p, bio6_tminc, bio4_ts, arridity, gdd3Y, slp25, ndviMEAN, ForestQ95	0.8	0.44	0.88	0.61
1019380	Festuca pratensis	6443	EM	bio18_pwarmq, bio6_tminc, bio4_ts, arridity, gdd3Y, topos, soilPH, ndviMEAN, ForestQ95	0.89	0.66	0.99	0.76
1019390	Festuca pratensis s.str.	1183	EM	bio18_pwarmq, bio6_tminc, bio4_ts, arridity, gdd3Y, topos, soilPH, ndviMEAN, ForestQ95	0.885	0.6	0.96	0.72
1019400	Festuca apennina	19	ESM	bio16_pwetq, bio10_twarmq, bio5_tmaxw, bio3_iso, arridity, ndviMIN, ForestQ25	0.87	0.7	0.68	0.79
1019480	Festuca rubra	2562	EM	bio12_p, bio6_tminc, bio4_ts, arridity, gdd3Y, topos, soilPH, ndviMEAN	0.855	0.6	0.95	0.69
1019490	Festuca rubra s.str.	483	EM	bio12_p, bio6_tminc, bio4_ts, arridity, gdd3Y, slp25, soilPH, ndviMAX	0.925	0.69	0.41	0.72
1019500	Festuca rubra ssp. juncea	10	ESM	bio9_tdryq, arridity, sdiryy, ndviSD, ndviMEAN, ForestQ25	0.795	0.62	0.23	1
1019570	Festuca stenantha	0	NA		NA	NA	NA	NA
1019590	Festuca ticinensis	0	NA		NA	NA	NA	NA
1019600	Festuca trichophylla	2	NA		NA	NA	NA	NA
1019700	Ficus carica	189	EM	bio14_pdry, bio6_tminc, bio4_ts, arridity, gdd3Y, topos, ndviMEAN, ForestQ95	0.965	0.8	0.91	0.95
1019800	Filipendula hexapetala	519	EM	bio12_p, bio6_tminc, bio4_ts, arridity, gdd3Y, slp25, soilPH, ndviMEAN, ForestQ95	0.935	0.71	0.75	0.78
1019910	Fragaria moschata	218	EM	bio12_p, bio6_tminc, bio4_ts, arridity, gdd3Y, slp25, ndviMAX, ForestQ95	0.875	0.64	0.85	0.85
1019920	Fragaria vesca	9592	EM	bio12_p, bio6_tminc, bio4_ts, arridity, gdd3Y, topos, ndviMEAN, ForestQ95	0.88	0.59	0.83	1
1019930	Fragaria viridis	304	EM	bio12_p, bio6_tminc, bio4_ts, arridity, gdd3Y, slp25, soilPH, ndviMEAN, ForestQ95	0.91	0.65	0.8	0.86
1020890	Gentiana acaulis	3342	EM	bio12_p, bio6_tminc, bio4_ts, arridity, gdd3Y, topos, soilPH, ndviMEAN, ForestQ95	0.935	0.7	0.93	0.77
1020940	Gentiana asclepiadea	3352	EM	bio15_ps, bio12_p, bio6_tminc, bio1_tmean, arridity, topos, ndviMEAN, ForestQ95	0.925	0.69	0.98	0.81
1021120	Gentiana lutea	3862	EM	bio12_p, bio5_tmaxw, bio4_ts, arridity, gdd3Y, topos, soilPH, ndviMEAN, ForestQ95	0.955	0.79	0.99	0.87
1023200	Hieracium pilosella	8881	EM	bio12_p, bio6_tminc, bio4_ts, arridity, gdd3Y, slp25, soilPH, ndviMEAN, ForestQ95	0.9	0.69	1	0.83
1023600	Hippophaë rhamnoides	385	EM	bio12_p, bio6_tminc, bio4_ts, arridity, gdd3Y, topos, soilPH, ndviMIN	0.91	0.65	0.97	0.84
1023720	Hordeum murinum	938	EM	bio12_p, bio6_tminc, bio4_ts, arridity, gdd3Y, slp25, ndviMEAN	0.96	0.8	0.95	0.89
1023730	Hordeum murinum s.str.	617	EM	bio12_p, bio6_tminc, bio4_ts, arridity, gdd3Y, slp25, ndviMEAN, ForestQ95	0.965	0.8	0.95	0.88
1023750	Hordeum nodosum auct.	0	NA		NA	NA	NA	NA
1023850	Humulus lupulus	1536	EM	bio12_p, bio6_tminc, bio4_ts, arridity, gdd3Y, topos, soilPH, ndviMIN	0.945	0.73	0.97	0.86
1024130	Hypericum perforatum	7521	EM	bio12_p, bio6_tminc, bio4_ts, arridity, gdd3Y, topos, soilPH, ndviMEAN, ForestQ95	0.905	0.69	1	0.82
1024140	Hypericum perforatum s.str.	6070	EM	bio12_p, bio6_tminc, bio4_ts, arridity, gdd3Y, topos, soilPH, ndviMEAN, ForestQ95	0.915	0.71	0.99	0.84
1024260	Hyssopus officinalis	181	EM	bio12_p, bio6_tminc, bio4_ts, arridity, gdd3Y, slp25, soilPH, ForestQ25	0.985	0.9	0.94	0.94
1024880	Juglans regia	3008	EM	bio12_p, bio6_tminc, bio4_ts, arridity, gdd3Y, topos, soilPH, ndviMEAN, ForestQ95	0.93	0.72	0.98	0.81
1025560	Lactuca saligna	16	ESM	bio5_tmaxw, bio4_ts, arridity, gdd3Y, sdiryy, ndviMEAN	0.94	0.77	0.86	0.88
1025580	Lactuca serriola	2431	EM	bio12_p, bio6_tminc, bio4_ts, arridity, gdd3Y, topos, soilPH, ndviMEAN, ForestQ95	0.945	0.74	0.99	0.85
1025600	Lactuca viminea	54	ESM	bio12_p, bio5_tmaxw, bio4_ts, bio1_tmean, arridity, sdiryy	0.985	0.92	0.96	0.98
1025605	Lactuca viminea ssp. viminea	0	NA		NA	NA	NA	NA
1025610	Lactuca virosa	154	EM	bio12_p, bio6_tminc, bio4_ts, arridity, gdd3Y, slp25, ndviMEAN, ForestQ95	0.95	0.79	0.47	0.9
1025940	Lathyrus aphaca	55	ESM	bio12_p, bio6_tminc, bio4_ts, arridity, gdd3Y, slp25, ndviMIN	0.905	0.69	0.77	0.9
1025950	Lathyrus bauhinii	16	ESM	bio17_pdryq, bio15_ps, bio9_tdryq, arridity, slp25, soilPH, ndviQ80	1	1	0.78	1
1025960	Lathyrus cicera	0	NA		NA	NA	NA	NA
1025970	Lathyrus heterophyllus	431	EM	bio12_p, bio9_tdryq, bio5_tmaxw, bio4_ts, arridity, topos, soilPH, ndviMEAN, ForestQ95	0.92	0.7	0.71	0.86
1025980	Lathyrus hirsutus	62	ESM	bio12_p, bio6_tminc, bio4_ts, arridity, gdd3Y, slp25, ndviMIN	0.97	0.85	0.9	0.88
1025990	Lathyrus latifolius	553	EM	bio12_p, bio6_tminc, bio4_ts, arridity, gdd3Y, slp25, soilPH, ndviMIN, ForestQ95	0.91	0.65	0.7	0.83
1026020	Lathyrus nissolia	13	ESM	bio13_pwet, bio6_tminc, bio4_ts, bio1_tmean, arridity, slp25, ForestQ25	0.92	0.82	0.41	1
1026040	Lathyrus palustris	348	EM	bio12_p, bio6_tminc, bio4_ts, arridity, gdd3Y, slp25, soilPH, ForestQ95	0.99	0.94	0.88	0.97
1026080	Lathyrus sphaericus	117	EM	bio12_p, bio5_tmaxw, bio4_ts, arridity, gdd3Y, sdiryy, soilPH	0.98	0.92	0.79	0.93
1026090	Lathyrus sylvestris	943	EM	bio12_p, bio6_tminc, bio4_ts, arridity, gdd3Y, topos, soilPH, ndviMEAN, ForestQ95	0.88	0.57	0.77	0.85
1026100	Lathyrus tuberosus	368	EM	bio12_p, bio6_tminc, bio4_ts, arridity, gdd3Y, slp25, ndviMIN, ForestQ95	0.955	0.79	0.76	0.88
1026110	Lathyrus venetus	5	NA		NA	NA	NA	NA
1026470	Leontopodium alpinum	1037	EM	bio12_p, bio6_tminc, bio4_ts, arridity, gdd3Y, topos, soilPH, ndviMEAN, ForestQ95	0.95	0.75	0.99	0.91
1026480	Leonurus cardiaca	111	EM	bio12_p, bio6_tminc, bio4_ts, arridity, gdd3Y, sdiryy, soilPH	0.925	0.73	0.78	0.92
1027110	Linum austriacum	87	EM	bio12_p, bio5_tmaxw, bio4_ts, arridity, gdd3Y, sdiryy, soilPH	0.875	0.66	0.76	0.83
1027115	Linum austriacum ssp. austriacum	0	NA		NA	NA	NA	NA
1027300	Lolium multiflorum	3023	EM	bio12_p, bio6_tminc, bio4_ts, arridity, gdd3Y, slp25, soilPH, ndviMEAN, ForestQ95	0.905	0.64	0.95	0.8
1027310	Lolium perenne	7858	EM	bio12_p, bio6_tminc, bio4_ts, arridity, gdd3Y, topos, soilPH, ndviMEAN, ForestQ95	0.9	0.68	0.99	0.8
1027330	Lolium rigidum	33	ESM	bio12_p, bio10_twarmq, bio5_tmaxw, bio4_ts, arridity, slp25, soilPH	0.965	0.82	0.85	0.88
1027340	Lolium temulentum	10	ESM	bio7_tar, arridity, gdd3Y_8110_ngb5_mwconic_	0.775	0.51	0.39	0.8
1027500	Lotus alpinus	1313	EM	bio12_p, bio6_tminc, bio4_ts, arridity, gdd3Y, sdiryy, soilPH, ndviMIN, ForestQ95	0.905	0.62	0.96	0.9
1027520	Lotus corniculatus	15534	EM	bio12_p, bio6_tminc, bio4_ts, arridity, gdd3Y, slp25, soilPH, ndviMEAN, ForestQ95	0.91	0.73	1	0.86
1027550	Lotus pedunculatus	1394	EM	bio12_p, bio6_tminc, bio4_ts, arridity, gdd3Y, slp25, soilPH, ndviMEAN, ForestQ95	0.93	0.69	0.98	0.81
1027560	Lotus glaber	136	EM	bio12_p, bio6_tminc, bio4_ts, arridity, gdd3Y, slp25, ndviMIN	0.935	0.81	0.66	0.88
1027990	Lycopodium clavatum	242	EM	bio12_p, bio4_ts, arridity, gdd3Y, topos, soilPH, ndviMEAN, ForestQ95	0.76	0.39	0.68	0.55
1028270	Malus sylvestris	496	EM	bio12_p, bio6_tminc, bio4_ts, arridity, gdd3Y, sdiryy, soilPH, ndviMEAN, ForestQ95	0.9	0.65	0.8	0.88
1028370	Malva mauritiana	842	EM	bio12_p, bio6_tminc, bio4_ts, arridity, gdd3Y, slp25, ndviMEAN, ForestQ95	0.92	0.66	0.97	0.84
1028400	Marrubium vulgare	17	ESM	bio12_p, bio10_twarmq, bio5_tmaxw, bio4_ts, arridity	0.9	0.73	0.74	0.88
1028420	Matricaria chamomilla	1377	EM	bio12_p, bio6_tminc, bio4_ts, arridity, gdd3Y, slp25, soilPH, ndviMEAN, ForestQ95	0.93	0.69	0.92	0.86
1028510	Medicago falcata	915	EM	bio12_p, bio5_tmaxw, bio4_ts, arridity, gdd3Y, topos, soilPH, ndviMEAN, ForestQ95	0.955	0.77	0.98	0.88
1028530	Medicago lupulina	10429	EM	bio12_p, bio6_tminc, bio4_ts, arridity, gdd3Y, topos, soilPH, ndviMEAN, ForestQ95	0.91	0.69	0.98	0.81
1028540	Medicago minima	793	EM	bio12_p, bio6_tminc, bio4_ts, arridity, gdd3Y, slp25, soilPH, ndviMIN	0.96	0.8	0.94	0.9
1028590	Medicago sativa	3152	EM	bio12_p, bio6_tminc, bio4_ts, arridity, gdd3Y, topos, soilPH, ndviMIN	0.925	0.7	0.99	0.82
1028950	Mespilus germanica	189	EM	bio18_pwarmq, bio6_tminc, bio4_ts, arridity, gdd3Y, slp25, ndviMAX, ForestQ95	0.95	0.77	0.91	0.9
1031560	Origanum vulgare	6466	EM	bio12_p, bio6_tminc, bio4_ts, arridity, gdd3Y, topos, soilPH, ndviMEAN, ForestQ95	0.915	0.7	1	0.83
1032330	Paeonia officinalis	119	EM	bio12_p, bio6_tminc, bio4_ts, bio1_tmean, arridity, topos, ndviMEAN, ForestQ25	0.985	0.88	0.86	0.89
1032690	Pastinaca sativa	1437	EM	bio12_p, bio6_tminc, bio4_ts, arridity, gdd3Y, topos, soilPH, ndviMEAN	0.925	0.69	0.98	0.82
1033010	Petasites hybridus	1007	EM	bio15_ps, bio14_pdry, bio6_tminc, arridity, gdd3Y, topos, soilPH, ndviMEAN, ForestQ95	0.885	0.6	0.95	0.74
1033230	Phalaris arundinacea	3320	EM	bio12_p, bio6_tminc, bio4_ts, arridity, gdd3Y, topos, soilPH, ndviMAX	0.92	0.7	0.99	0.8
1033380	Phleum paniculatum	35	ESM	bio12_p, bio10_twarmq, bio5_tmaxw, bio2_dr, arridity	0.91	0.71	0.87	0.85
1033410	Phleum pratense	3240	EM	bio12_p, bio6_tminc, bio4_ts, arridity, gdd3Y, topos, soilPH, ndviMEAN, ForestQ25	0.87	0.6	0.99	0.69
1033800	Picea abies	10319	EM	bio14_pdry, bio6_tminc, bio4_ts, arridity, gdd3Y, slp25, soilPH, ndviMEAN, ForestQ95	0.88	0.66	0.98	0.78
1033920	Pimpinella major	4746	EM	bio14_pdry, bio6_tminc, bio3_iso, bio1_tmean, arridity, topos, soilPH, ndviMEAN, ForestQ95	0.895	0.66	0.99	0.8
1033990	Pinguicula grandiflora	17	ESM	bio15_ps, bio14_pdry, bio9_tdryq, arridity, soilPH, ndviQ80	0.995	0.97	0.83	1
1034180	Pisum sativum	60	EM	bio18_pwarmq, bio6_tminc, bio4_ts, arridity, gdd3Y, sdiryy	0.855	0.57	0.88	0.88
1034220	Pisum elatius	22	ESM	bio18_pwarmq, bio15_ps, bio10_twarmq, bio5_tmaxw, arridity, sdiryy, soilPH	1	0.99	0.8	1
1034330	Plantago lanceolata	18801	EM	bio12_p, bio6_tminc, bio4_ts, arridity, gdd3Y, topos, soilPH, ndviMEAN, ForestQ95	0.905	0.72	0.99	0.85
1034470	Poa alpina	5006	EM	bio12_p, bio6_tminc, bio4_ts, arridity, gdd3Y, topos, soilPH, ndviMEAN, ForestQ95	0.92	0.69	0.98	0.78
1034480	Poa angustifolia	1490	EM	bio12_p, bio6_tminc, bio4_ts, arridity, gdd3Y, sdiryy, soilPH, ndviMEAN, ForestQ25	0.935	0.74	0.98	0.81
1034490	Poa annua	5506	EM	bio12_p, bio6_tminc, bio4_ts, arridity, gdd3Y, topos, ndviMEAN, ForestQ95	0.88	0.62	0.98	0.76
1034510	Poa badensis	42	ESM	bio12_p, bio11_tcoldq, bio6_tminc, bio4_ts, arridity, topos, ndviMEAN	0.93	0.95	0.93	0.94
1034520	Poa bulbosa	1049	EM	bio12_p, bio6_tminc, bio4_ts, arridity, gdd3Y, slp25, soilPH, ndviMIN	0.93	0.71	0.98	0.8
1034660	Poa pratensis	3247	EM	bio12_p, bio6_tminc, bio4_ts, arridity, gdd3Y, topos, soilPH, ndviMEAN, ForestQ25	0.88	0.61	0.99	0.71
1034670	Poa remota	78	EM	bio8_twetq, bio5_tmaxw, bio2_dr, arridity, slp25, ndviMEAN, ForestQ95	0.91	0.7	0.73	0.76
1034680	Poa supina	1004	EM	bio12_p, bio6_tminc, bio4_ts, arridity, gdd3Y, slp25, soilPH, ndviMEAN, ForestQ25	0.845	0.53	0.92	0.68
1034690	Poa trivialis	9536	EM	bio12_p, bio6_tminc, bio4_ts, arridity, gdd3Y, topos, soilPH, ndviMEAN, ForestQ95	0.895	0.68	0.99	0.82
1035410	Portulaca oleracea	1420	EM	bio12_p, bio6_tminc, bio4_ts, arridity, gdd3Y, topos, ndviMEAN, ForestQ25	0.94	0.71	0.96	0.9
1036200	Primula elatior	7281	EM	bio12_p, bio6_tminc, bio4_ts, arridity, gdd3Y, topos, soilPH, ndviMEAN, ForestQ95	0.89	0.67	0.96	0.78
1036500	Prunus avium	6191	EM	bio12_p, bio6_tminc, bio4_ts, arridity, gdd3Y, topos, soilPH, ndviMEAN, ForestQ95	0.91	0.69	0.96	0.81
1036520	Prunus cerasus	47	ESM	bio12_p, bio6_tminc, bio4_ts, arridity, gdd3Y, sdiryy, ndviQ50, ForestQ25	0.86	0.55	0.84	0.66
1036610	Prunus mahaleb	706	EM	bio12_p, bio6_tminc, bio4_ts, arridity, gdd3Y, topos, soilPH, ndviMEAN, ForestQ95	0.95	0.74	0.9	0.82
1036670	Prunus spinosa	4669	EM	bio12_p, bio6_tminc, bio4_ts, arridity, gdd3Y, slp25, soilPH, ndviMEAN, ForestQ95	0.92	0.69	0.99	0.81
1037210	Pyrus nivalis	5	NA
1037230	Pyrus pyraster	677	EM	bio12_p, bio6_tminc, bio4_ts, arridity, gdd3Y, slp25, soilPH, ndviMEAN, ForestQ95	0.93	0.68	0.96	0.81
1037330	Quercus robur	4091	EM	bio12_p, bio6_tminc, bio4_ts, arridity, gdd3Y, slp25, soilPH, ndviMEAN, ForestQ95	0.925	0.69	0.96	0.8
1038020	Raphanus raphanistrum	531	EM	bio12_p, bio6_tminc, bio4_ts, arridity, gdd3Y, slp25, soilPH, ndviMAX, ForestQ95	0.895	0.63	0.83	0.85
1038030	Raphanus raphanistrum ssp. raphanistrum	0	NA		NA	NA	NA	NA
1038320	Rhodiola rosea	250	EM	bio12_p, bio6_tminc, bio4_ts, arridity, gdd3Y, slp25, soilPH, ndviMEAN, ForestQ95	0.965	0.85	0.93	0.97
1038450	Ribes petraeum	262	EM	bio15_ps, bio14_pdry, bio9_tdryq, arridity, topos, soilPH, ndviMEAN, ForestQ95	0.84	0.54	0.79	0.7
1038480	Ribes uva-crispa	6134	EM	bio12_p, bio6_tminc, bio4_ts, arridity, gdd3Y, slp25, soilPH, ndviMEAN, ForestQ95	0.91	0.65	0.95	0.77
1038520	Rorippa amphibia	185	EM	bio12_p, bio6_tminc, bio4_ts, arridity, gdd3Y, slp25, soilPH, ndviMIN	0.955	0.79	0.78	0.95
1038540	Rorippa islandica	86	EM	bio6_tminc, bio4_ts, arridity, gdd3Y, slp25, ForestQ95	0.88	0.64	0.82	0.79
1038560	Rorippa palustris	704	EM	bio12_p, bio6_tminc, bio4_ts, arridity, gdd3Y, topos, soilPH, ndviMIN, ForestQ25	0.84	0.6	0.84	0.72
1038570	Rorippa pyrenaica auct.	63	ESM	bio18_pwarmq, bio8_twetq, bio3_iso, arridity, slp25, soilPH, ForestQ95	0.95	0.81	0.89	0.91
1038580	Rorippa sylvestris	627	EM	bio12_p, bio6_tminc, bio4_ts, arridity, gdd3Y, slp25, ndviMIN	0.92	0.68	0.93	0.84
1038650	Rosa canina	4238	EM	bio12_p, bio6_tminc, bio4_ts, arridity, gdd3Y, slp25, soilPH, ndviMEAN, ForestQ95	0.915	0.69	1	0.8
1039200	Rubus caesius	4013	EM	bio12_p, bio6_tminc, bio4_ts, arridity, gdd3Y, topos, soilPH, ndviMEAN, ForestQ95	0.905	0.66	0.96	0.78
1039550	Rubus idaeus	5698	EM	bio18_pwarmq, bio6_tminc, bio4_ts, arridity, gdd3Y, topos, soilPH, ndviMEAN, ForestQ95	0.855	0.58	0.98	0.69
1040140	Rumex acetosa	11658	EM	bio12_p, bio6_tminc, bio4_ts, arridity, gdd3Y, topos, soilPH, ndviMEAN, ForestQ95	0.9	0.71	0.99	0.84
1040210	Rumex aquaticus	26	ESM	bio16_pwetq, bio15_ps, bio1_tmean, arridity, topos, soilPH	0.96	0.81	0.91	0.94
1040240	Rumex hydrolapathum	250	EM	bio12_p, bio6_tminc, bio4_ts, arridity, gdd3Y, slp25, soilPH, ndviMIN, ForestQ25	0.95	0.76	0.79	0.9
1040260	Rumex maritimus	26	ESM	bio15_ps, bio12_p, bio6_tminc, arridity, gdd3Y, slp25, ndviQ80	0.94	0.76	0.84	0.81
1040340	Rumex pulcher	88	EM	bio12_p, bio6_tminc, bio4_ts, arridity, gdd3Y, slp25, ndviQ80	0.96	0.89	0.78	0.94
1040920	Salix purpurea	2221	EM	bio12_p, bio6_tminc, bio4_ts, arridity, gdd3Y, topos, soilPH, ndviMAX, ForestQ95	0.885	0.62	0.93	0.74
1041280	Sambucus nigra	4325	EM	bio12_p, bio6_tminc, bio4_ts, arridity, gdd3Y, topos, soilPH, ndviMEAN, ForestQ95	0.895	0.64	0.97	0.78
1041300	Sambucus racemosa	2459	EM	bio18_pwarmq, bio6_tminc, bio4_ts, arridity, gdd3Y, slp25, soilPH, ndviMEAN, ForestQ95	0.86	0.54	0.99	0.76
1042540	Scorzonera humilis	124	EM	bio15_ps, bio13_pwet, bio6_tminc, arridity, gdd3Y, topos, ndviMEAN, ForestQ25	0.91	0.66	0.93	0.76
1042720	Coronilla varia	2348	EM	bio12_p, bio6_tminc, bio4_ts, arridity, gdd3Y, topos, soilPH, ndviMAX, ForestQ95	0.94	0.74	0.97	0.84
1043800	Setaria verticillata	501	EM	bio12_p, bio6_tminc, bio4_ts, arridity, gdd3Y, topos, soilPH, ndviMEAN, ForestQ95	0.955	0.76	0.89	0.86
1043820	Setaria viridis	1487	EM	bio12_p, bio6_tminc, bio4_ts, arridity, gdd3Y, topos, soilPH, ndviMIN	0.92	0.68	0.96	0.83
1043860	Sideritis hyssopifolia	48	ESM	bio12_p, bio9_tdryq, bio4_ts, arridity, topos, soilPH, ndviMIN	1	0.97	0.86	1
1043870	Sideritis montana	0	NA		NA	NA	NA	NA
1044210	Sinapis alba	80	EM	bio12_p, bio6_tminc, bio4_ts, arridity, gdd3Y, slp25, ndviMIN	0.895	0.66	0.66	0.82
1044215	Sinapis alba ssp. alba	0	NA		NA	NA	NA	NA
1044220	Sinapis arvensis	1206	EM	bio12_p, bio6_tminc, bio4_ts, arridity, gdd3Y, slp25, soilPH, ndviMIN, ForestQ95	0.915	0.64	0.9	0.78
1044240	Sison amomum	62	EM	bio12_p, bio6_tminc, bio4_ts, arridity, gdd3Y, slp25	1	0.97	0.44	0.98
1044330	Kibera supina	30	ESM	bio15_ps, bio12_p, bio9_tdryq, arridity, slp25, soilPH, ndviMEAN	1	1	0.46	1
1044620	Solidago virgaurea	6388	EM	bio15_ps, bio12_p, bio6_tminc, bio1_tmean, arridity, sdiryy, soilPH, ndviMEAN, ForestQ95	0.86	0.63	0.99	0.74
1044630	Solidago virgaurea s.str.	2288	EM	bio12_p, bio6_tminc, bio4_ts, arridity, gdd3Y, slp25, soilPH, ndviMEAN, ForestQ95	0.895	0.64	0.98	0.76
1044730	Sorbus aria	4473	EM	bio18_pwarmq, bio6_tminc, bio4_ts, arridity, gdd3Y, sdiryy, soilPH, ndviMEAN, ForestQ95	0.905	0.65	0.98	0.8
1044740	Sorbus aucuparia	6053	EM	bio15_ps, bio12_p, bio6_tminc, arridity, gdd3Y, slp25, soilPH, ndviMEAN, ForestQ95	0.88	0.63	0.99	0.76
1044770	Sorbus chamaemespilus	563	EM	bio12_p, bio6_tminc, bio4_ts, arridity, gdd3Y, slp25, soilPH, ndviMEAN, ForestQ25	0.935	0.75	0.88	0.87
1044780	Sorbus domestica	316	EM	bio12_p, bio6_tminc, bio4_ts, arridity, gdd3Y, slp25, soilPH, ndviMEAN, ForestQ95	0.97	0.85	0.88	0.88
1044810	Sorbus mougeotii	904	EM	bio18_pwarmq, bio15_ps, bio6_tminc, arridity, gdd3Y, topos, soilPH, ndviMEAN, ForestQ95	0.87	0.64	0.89	0.78
1044820	Sorbus torminalis	2052	EM	bio12_p, bio6_tminc, bio4_ts, arridity, gdd3Y, topos, soilPH, ndviMEAN, ForestQ95	0.975	0.86	0.94	0.92
1045790	Symphytum officinale	1297	EM	bio12_p, bio6_tminc, bio4_ts, arridity, gdd3Y, topos, soilPH, ndviMAX	0.89	0.6	0.7	0.71
1045990	Chrysanthemum vulgare	852	EM	bio12_p, bio6_tminc, bio4_ts, arridity, gdd3Y, slp25, soilPH, ndviMIN	0.87	0.59	0.91	0.75
1046020	Taraxacum aquilonare	14	ESM	bio6_tminc, bio4_ts	0.76	0.75	0.13	1
1046030	Taraxacum ceratophorum	10	ESM	bio17_pdryq, bio15_ps, bio6_tminc, arridity, gdd3Y, topos, ndviMEAN, ForestQ95	0.995	0.98	0.84	1
1046050	Taraxacum dissectum	34	ESM	bio18_pwarmq, bio6_tminc, bio4_ts, gdd3y, topos, soilPH, ForestQ95	0.94	0.83	0.94	0.82
1046060	Taraxacum fontanum	11	ESM	bio6_tminc, bio4_ts, bio1_tmean, arridity, ndviMEAN, ForestQ95	0.88	0.77	0.82	0.91
1046090	Taraxacum pacheri	34	ESM	bio6_tminc, arridity, gdd3Y, soilPH, ndviSD, ndviMEAN, ForestQ95	0.94	0.84	0.91	0.97
1046890	Thymus pulegioides	15857	EM	bio12_p, bio6_tminc, bio4_ts, arridity, gdd3Y, slp25, soilPH, ndviMEAN, ForestQ95	0.9	0.71	0.98	0.84
1046950	Tilia cordata	1382	EM	bio12_p, bio6_tminc, bio4_ts, arridity, gdd3Y, slp25, ndviMEAN, ForestQ95	0.925	0.69	0.95	0.8
1046970	Tilia platyphyllos	2221	EM	bio12_p, bio6_tminc, bio4_ts, arridity, gdd3Y, slp25, soilPH, ndviMEAN, ForestQ95	0.925	0.69	0.98	0.8
1047360	Trifolium alpestre	681	EM	bio12_p, bio5_tmaxw, bio4_ts, bio1_tmean, arridity, sdiryy, soilPH, ndviMEAN, ForestQ95	0.94	0.76	0.85	0.85
1047370	Trifolium alpinum	1687	EM	bio14_pdry, bio6_tminc, bio4_ts, arridity, gdd3Y, sdiryy, soilPH, ndviMIN, ForestQ95	0.95	0.75	0.93	0.9
1047390	Trifolium arvense	871	EM	bio12_p, bio6_tminc, bio4_ts, arridity, gdd3Y, sdiryy, ndviMAX, ForestQ25	0.935	0.72	0.98	0.85
1047400	Trifolium aureum	423	EM	bio12_p, bio5_tmaxw, bio4_ts, arridity, gdd3Y, sdiryy, ndviMEAN, ForestQ95	0.85	0.56	0.92	0.76
1047410	Trifolium badium	2905	EM	bio12_p, bio6_tminc, bio4_ts, arridity, gdd3Y, soilPH, ndviMEAN, ForestQ95	0.925	0.69	0.97	0.82
1047420	Trifolium campestre	2089	EM	bio12_p, bio6_tminc, bio4_ts, arridity, gdd3Y, slp25, soilPH, ndviMAX, ForestQ95	0.915	0.67	0.98	0.76
1047430	Trifolium dubium	2322	EM	bio12_p, bio6_tminc, bio4_ts, arridity, gdd3Y, slp25, ndviMEAN	0.895	0.63	0.94	0.76
1047440	Trifolium fragiferum	389	EM	bio12_p, bio6_tminc, bio4_ts, arridity, gdd3Y, topos, soilPH, ndviMIN	0.93	0.72	0.94	0.89
1047460	Trifolium hybridum	646	EM	bio12_p, bio6_tminc, bio4_ts, arridity, gdd3Y, topos, ndviMEAN	0.735	0.31	0.53	0.78
1047490	Trifolium incarnatum	137	EM	bio12_p, bio6_tminc, bio4_ts, arridity, gdd3Y, slp25, ndviMIN	0.875	0.61	0.65	0.79
1047520	Trifolium medium	5692	EM	bio12_p, bio6_tminc, bio4_ts, arridity, gdd3Y, slp25, soilPH, ndviMEAN, ForestQ95	0.9	0.67	0.99	0.8
1047540	Trifolium montanum	8147	EM	bio12_p, bio9_tdryq, bio6_tminc, bio4_ts, arridity, slp25, soilPH, ndviMEAN, ForestQ95	0.93	0.75	1	0.87
1047545	Trifolium montanum ssp. montanum	4	NA		NA	NA	NA	NA
1047560	Trifolium ochroleucon	534	EM	bio12_p, bio6_tminc, bio4_ts, arridity, gdd3Y, sdiryy, soilPH, ndviMEAN, ForestQ95	0.965	0.78	0.97	0.86
1047570	Trifolium pallescens	329	EM	bio18_pwarmq, bio6_tminc, bio4_ts, arridity, gdd3Y, topos, soilPH, ndviMEAN, ForestQ95	0.935	0.72	0.65	0.89
1047590	Trifolium patens	75	EM	bio18_pwarmq, bio6_tminc, bio4_ts, arridity, gdd3Y, slp25	0.91	0.73	0.52	0.87
1047600	Trifolium borderi sensu H. E. Hess & Landolt	0	NA		NA	NA	NA	NA
1047610	Trifolium pratense s.str.	7999	EM	bio12_p, bio6_tminc, bio4_ts, arridity, gdd3Y, topos, soilPH, ndviMEAN, ForestQ95	0.90	0.65	0.98	0.81
1047620	Trifolium nivale	480	EM	bio15_ps, bio14_pdry, bio6_tminc, arridity, gdd3Y, topos, ndviMIN, ForestQ95	0.945	0.74	0.99	0.88
1047630	Trifolium repens	12158	EM	bio12_p, bio6_tminc, bio4_ts, arridity, gdd3Y, topos, soilPH, ndviMEAN, ForestQ95	0.88	0.67	0.99	0.81
1047640	Trifolium repens s.str.	5049	EM	bio12_p, bio6_tminc, bio4_ts, arridity, gdd3Y, topos, soilPH, ndviMEAN, ForestQ25	0.885	0.64	0.99	0.74
1047650	Trifolium repens ssp. prostratum	2	NA		NA	NA	NA	NA
1047670	Trifolium rubens	879	EM	bio12_p, bio6_tminc, bio4_ts, arridity, gdd3Y, sdiryy, soilPH, ndviMEAN, ForestQ95	0.925	0.7	0.94	0.81
1047690	Trifolium saxatile	188	EM	bio12_p, bio6_tminc, bio4_ts, arridity, gdd3Y, topos, soilPH, ndviMEAN, ForestQ95	0.995	0.91	0.84	0.95
1047700	Trifolium scabrum	92	EM	bio12_p, bio6_tminc, bio4_ts, arridity, gdd3Y, slp25, soilPH	0.955	0.83	0.78	0.92
1047710	Trifolium spadiceum	146	EM	bio14_pdry, bio6_tminc, bio4_ts, arridity, gdd3Y, slp25, soilPH, ndviMEAN, ForestQ95	0.98	0.88	0.86	0.97
1047730	Trifolium striatum	76	ESM	bio15_ps, bio12_p, bio6_tminc, arridity, gdd3Y, sdiryy, soilPH, ndviMAX	0.955	0.8	0.77	0.89
1047750	Trifolium subterraneum	8	NA		NA	NA	NA	NA
1047760	Trifolium thalii	757	EM	bio12_p, bio6_tminc, bio4_ts, arridity, gdd3Y, topos, soilPH, ndviMIN, ForestQ95	0.925	0.7	0.95	0.86
1047890	Trisetum flavescens	9205	EM	bio12_p, bio6_tminc, bio4_ts, arridity, gdd3Y, topos, soilPH, ndviMEAN, ForestQ95	0.895	0.68	1	0.8
1048360	Urtica dioica	8470	EM	bio12_p, bio6_tminc, bio4_ts, arridity, gdd3Y, topos, soilPH, ndviMEAN, ForestQ95	0.88	0.64	1	0.76
1048490	Oxycoccus microcarpus	123	EM	bio15_ps, bio14_pdry, bio6_tminc, arridity, gdd3Y, slp25, soilPH, ndviMIN, ForestQ95	0.95	0.86	0.68	0.93
1048500	Vaccinium myrtillus	9134	EM	bio12_p, bio5_tmaxw, bio4_ts, arridity, gdd3Y, topos, soilPH, ndviMEAN, ForestQ95	0.885	0.66	0.99	0.79
1048510	Oxycoccus quadripetalus	1072	EM	bio12_p, bio5_tmaxw, bio3_iso, bio1_tmean, arridity, slp25, ndviMEAN, ForestQ25	0.98	0.88	0.96	0.93
1048530	Vaccinium uliginosum	1056	EM	bio12_p, bio9_tdryq, bio4_ts, arridity, slp25, ndviMEAN, ForestQ95	0.96	0.79	0.97	0.86
1048540	Vaccinium vitis-idaea	4586	EM	bio12_p, bio6_tminc, bio4_ts, arridity, gdd3Y, slp24, ndviMEAN, ForestQ95	0.91	0.64	1	0.81
1048545	Vaccinium vitis-idaea ssp. vitis-idaea	23	ESM	bio19_pcoldq, bio8_twetq, bio4_ts, arridity, soilPH, ndviQ80	0.82	0.55	0.58	0.91
1048610	Valeriana officinalis	1398	EM	bio12_p, bio6_tminc, bio4_ts, arridity, gdd3Y, topos, soilPH, ndviMEAN, ForestQ95	0.87	0.57	0.98	0.75
1048620	Valeriana pratensis	24	ESM	bio6_tminc, bio4_ts, bio1_tmean, arridity, slp25, ndviMAX	0.855	0.57	0.72	0.96
1048750	Valerianella dentata	206	EM	bio12_p, bio6_tminc, bio4_ts, arridity, gdd3Y, slp25, ndviMIN, ForestQ95	0.91	0.69	0.69	0.91
1048780	Valerianella locusta	1084	EM	bio12_p, bio6_tminc, bio4_ts, arridity, gdd3Y, slp25, ndviMIN	0.9	0.62	0.93	0.83
1048790	Valerianella rimosa	162	EM	bio12_p, bio6_tminc, bio4_ts, arridity, gdd3Y, slp25, ndviMEAN, ForestQ95	0.95	0.78	0.7	0.89
1049070	Verbena officinalis	2665	EM	bio12_p, bio6_tminc, bio4_ts, arridity, gdd3Y, topos, soilPH, ndviMAX, ForestQ95	0.925	0.7	0.98	0.79
1049710	Vicia hirsuta	1242	EM	bio12_p, bio6_tminc, bio4_ts, arridity, gdd3Y, slp25, soilPH, ndviMIN	0.905	0.62	0.98	0.72
1049730	Vicia lathyroides	37	ESM	bio14_pdry, bio5_tmaxw, bio4_ts, arridity, gdd3Y, sdiryy	0.93	0.71	0.8	0.86
1049770	Vicia orobus	5	NA		NA	NA	NA	NA
1049810	Vicia pisiformis	11	ESM	bio18_pwarmq, bio9_tdryq, bio2_dr, arridity, topos	0.97	0.84	0.82	0.9
1049820	Vicia sativa	3680	EM	bio12_p, bio6_tminc, bio4_ts, arridity, gdd3Y, topos, soilPH, ndviMEAN, ForestQ25	0.925	0.72	0.98	0.84
1049830	Vicia sativa s.str.	559	EM	bio12_p, bio6_tminc, bio4_ts, arridity, gdd3Y, slp25, ndviMIN	0.91	0.66	0.81	0.89
1049850	Vicia angustifolia s.l.	1245	EM	bio12_p, bio6_tminc, bio4_ts, arridity, gdd3Y, slp25, ndviMIN	0.925	0.69	0.94	0.82
1049860	Vicia sepium	8429	EM	bio12_p, bio6_tminc, bio4_ts, arridity, gdd3Y, topos, soilPH, ndviMEAN, ForestQ95	0.895	0.66	1	0.8
1049900	Vicia villosa	221	EM	bio12_p, bio6_tminc, bio4_ts, arridity, gdd3Y, slp25, ndviMIN	0.86	0.6	0.77	0.73
1050430	Vitis sylvestris	26	ESM	bio18_pwarmq, bio15_ps, bio5_tmaxw, arridity, gdd3Y, topos, soilPH, ForestQ25	0.955	0.81	0.83	0.88
