## Appendix S8 for "Importance of agriculture for Crop Wild Relatives conservation in Switzerland"

### Sheet: Feuil1
id	locality	Rebellos’ contribution	Nsp CWR	Protected area [%]	Summer grazing area [%]	Agricultural areal [%]
3523	Scuol	130	130	51	0	36.5
4796	Zermatt 1	28	71	2.5	60.5	0
4475	Zermatt 2	18	80	4.3	0	11
17136	Val Müstair	11	103	0	0	0.8
4643	Naters	10	57	0	0	51
1832	Val-de-Travers	9	21	0.4	5.3	0
14542	Maggia	7	51	23.3	0	49.8
3698	Saas-Almagell	6	128	23.2	0	45
5815	Flühli	5	59	6.5	34.7	0
2860	Sumvitg	5	82	4.8	0	51.5
3350	Conthey	4	94	0	0	53.8
10290	Crans-Montana	4	44	24.3	41.5	1.8
4330	Ollon	3	37	18.1	0	14.2
4460	Leuk	3	62	0.7	0	40
1829	Evionnaz	3	39	10.9	19	13.5
18073	Ried-Brig	2	17	7.1	0	59.8
12174	Le Locle	2	21	12	0	12.5
9667	Brusio	2	58	2.2	6.7	43.7
11295	Fully 1	2	31	17	0	86
2014	Fully 2	2	17	0	2.2	0
7913	Le Lieu	2	6	0	1	0
12193	Les Verrières	1	12	1	0	39.3
3879	Tschappina	1	90	0	0	2
3749	Basel	1	57	0	0	35.3
4829	Hinwil	1	25	3.7	5.5	34.3
8579	Murten	1	19	1.6	53	19
8916	Les Ponts-de-Martel	1	44	1.7	5.8	31.5
10935	La Rippe	1	29	0.2	0	60.2
10783	Bonfol	1	19	0	0	52.3
4562	Visp	1	22	2.8	1.8	23.3
8470	Ermatingen	1	84	7.3	0	85.7
13590	Le Noirmont	1	15	5.7	1.8	3.8
16064	Dardagny	1	31	37.7	0	13
8287	Vernier	1	71	5.9	13.2	24.5
4658	Russin	1	68	0.8	27	12.3
3878	Le Grand-Saconnex	1	88	31.1	0	10
10757	Täuffelen	1	37	0.8	11.7	29
3037	Bofflens	1	59	3.1	0	10.5
3210	Confignon	1	1	1.3	0	24.7
